# A Biological Inventory of Prophages in *A. baumannii* Genomes Reveal Distinct Distributions in Classes, Length and Genomic Positions

**DOI:** 10.1101/2020.10.26.355222

**Authors:** Belinda Loh, Jiayuan Chen, Prasanth Manohar, Yunsong Yu, Xiaoting Hua, Sebastian Leptihn

## Abstract

*Acinetobacter baumannii* is of major clinical importance as the bacterial pathogen often causes hospital acquired infections, further complicated by the high prevalence of antibiotic resistant strains. Aside from natural tolerance to certain antibiotic classes, resistance is often acquired by the exchange of genetic information via conjugation but also by the high natural competence exhibited by *A. baumannii*. In addition, bacteriophages are able to introduce resistance genes but also toxins and virulence factors via phage mediated transduction. In this work, we analysed the complete genomes of 177 *A. baumannii* strains for the occurrence of prophages, and analysed their taxonomy, size and positions of insertion. Among all the prophages that were detected, Siphoviridae and Myoviridae were the two most commonly found families, while the average genome size was determined as 3.98 Mbp. Our data shows the wide variation in the number of prophages in *A. baumannii* genomes and the prevalence of certain prophages within strains that are most “successful” or potentially beneficial to the host. Our study also revealed that only two specific sites of insertion within the genome of the host bacterium are being used, with few exceptions only. Lastly, we analysed the existence of genes that are encoded in the prophages, which confer antimicrobial resistance (AMR). Several phages carry AMR genes, including OXA-23 and NDM-1, illustrating the importance of lysogenic phages in the acquisition of resistance genes.
