## Supplementary sheet 1 for "A Biological Inventory of Prophages in *A. baumannii* Genomes Reveal Distinct Distributions in Classes, Length and Genomic Positions"

### Sheet: Sheet1
Strain	BioSample	BioProject	Assembly	collection date	geographic location	host	host disease	isolation source	serotype
ATCC 17978	SAMN02604331	PRJNA17477	GCA_000015425.1	NULL	NULL	NULL	NULL	NULL	NULL
ACICU	SAMN02603140	PRJNA17827	GCA_000018445.1	NULL	NULL	NULL	NULL	NULL	NULL
AB0057	SAMN02603051	PRJNA21111	GCA_000021245.2	NULL	NULL	NULL	NULL	NULL	NULL
AYE	SAMEA3138279	PRJNA28921	GCA_000069245.1	NULL	NULL	NULL	NULL	NULL	NULL
D1279779	SAMN02603576	PRJNA61919	GCA_000186665.4	NULL	Australia	Homo sapiens	NULL	NULL	NULL
MDR-TJ	SAMN02603104	PRJNA52959	GCA_000187205.4	NULL	NULL	NULL	NULL	NULL	NULL
1656-2	SAMN02603494	PRJNA42153	GCA_000188215.1	NULL	NULL	NULL	NULL	NULL	NULL
TCDC-AB0715	SAMN02603891	PRJNA62279	GCA_000189735.2	NULL	NULL	NULL	NULL	NULL	NULL
MDR-ZJ06	SAMN02603878	PRJNA28333	GCA_000226275.2	2006	China: Zheijiang	NULL	NULL	NULL	NULL
TYTH-1	SAMN02603667	PRJNA74551	GCA_000302575.1	NULL	NULL	NULL	NULL	NULL	NULL
AC30	SAMN02471421	PRJNA173033	GCA_000307975.2	2011	Malaysia: Kuala Terengganu	Homo sapiens	NULL	endotracheal secretion from a patient at Hospital Sultanah Nur Zahirah	NULL
BJAB07104	SAMN02604244	PRJNA74421	GCA_000419385.1	NULL	NULL	NULL	NULL	NULL	NULL
BJAB0715	SAMN02604245	PRJNA74423	GCA_000419405.1	NULL	NULL	NULL	NULL	NULL	NULL
BJAB0868	SAMN02604246	PRJNA74425	GCA_000419425.1	NULL	NULL	NULL	NULL	NULL	NULL
DU202	SAMN02470137	PRJNA213256	GCA_000498375.2	NULL	NULL	NULL	NULL	NULL	NULL
ZW85-1	SAMN02641530	PRJNA219230	GCA_000505685.2	missing	missing	missing	missing	missing	NULL
AC29	SAMN02714232	PRJNA238628	GCA_000695855.3	2011-07-31	Malaysia: Kuala Terengganu, Terengganu	Homo sapiens	Endotracheal Aspirates	Endotracheal Secretion	NULL
AB031	SAMN02940901	PRJNA256158	GCA_000746605.1	2010-01-01	Canada:Toronto	Homo sapiens	Blood stream infection	hospital	NULL
AB030	SAMN02940899	PRJNA256157	GCA_000746645.1	2010-01-01	Canada: Winnipeg	Homo sapiens	Blood stream infection	hospital	NULL
AbH12O-A2	SAMN03075316	PRJNA261783	GCA_000761175.1	Not applicable	Not applicable	Not applicable	Not applicable	Not applicable	NULL
LAC-4	SAMN02709859	PRJNA242902	GCA_000786735.1	1997-01-02	USA: Los Angeles County, California	Homo sapiens	unavailable	unavailable	NULL
6200	SAMN03263969	PRJNA270223	GCA_000814345.1	2012	Colombia	Homo sapiens	Unknown	bodily fluid	NULL
NCGM 237	SAMD00061019	PRJDB1466	GCA_000828795.1	NULL	NULL	NULL	NULL	NULL	NULL
IOMTU 433	SAMD00020223	PRJDB3154	GCA_000828935.1	2013	Nepal: Kathmandu	Homo sapiens	NULL	NULL	NULL
A1	SAMN03248539	PRJNA269083	GCA_000830055.1	1982	United Kingdom: Nottingham	Homo sapiens	unknown	unknown	NULL
ORAB01	SAMN03277095	PRJNA271775	GCA_000939415.2	2012-06-14	USA: Lincoln County, Oregon	Homo sapiens	Unknown	bodily fluid	NULL
AB5075-UW	SAMN02894434	PRJNA243297	GCA_000963815.1	2008	USA: Walter Reed Army Medical Center	Homo sapiens	Acinetobacter baumannii osteomyelitis	tibia/osteomyelitis of diabetes patient	NULL
XH386	SAMN03290686	PRJNA273343	GCA_001026965.1	2014-05-29	China:Hangzhou	Homo sapiens	Pneumonia	Lower respiratory tract	NULL
B8342	SAMN03770534	PRJNA286787	GCA_001077555.2	2014-03-15	India: Vellore	Homo sapiens	Bacteremia	blood	NULL
Ab04-mff	SAMN03817045	PRJNA288605	GCA_001077655.1	2012	Canada: Edmonton	Homo sapiens	sepsis	blood	NULL
ATCC 17978-mff	SAMN03817043	PRJNA288605	GCA_001077675.1	2014	Canada	Homo sapiens	meningitis	missing	NULL
B8300	SAMN03771402	PRJNA286871	GCA_001077965.2	2015-03-15	India: Vellore	Homo sapiens	bacteremia	blood	NULL
R2090	SAMEA3751109	PRJEB9721	GCA_001261895.2	2013	France	NULL	NULL	NULL	NULL
D36	SAMN04029125	PRJNA294725	GCA_001399655.1	2008	Australia: Sydney	Homo sapiens	nosocomial infections	wound	NULL
CIP70.10	SAMEA3449716	PRJEB9585	GCA_001457535.1	1950	USA	NULL	NULL	NULL	NULL
KBN10P02143	SAMN03941550	PRJNA291316	GCA_001514375.1	2012-02-13	South Korea:Daegu	Homo sapiens	NULL	pus	NULL
R2091	SAMEA3715145	PRJEB12156	GCA_001517645.1	2014	France	NULL	NULL	NULL	NULL
YU-R612	SAMN04448797	PRJNA309091	GCA_001543995.1	2014-05-01	missing	Homo sapiens	sepsis	sputum	NULL
XH860	SAMN03890258	PRJNA290306	GCA_001573065.1	2009	China: Guangdong	Homo sapiens	NA	NA	NULL
XH859	SAMN03890257	PRJNA290306	GCA_001573085.1	2009	China: Hubei	Homo sapiens	NA	wound	NULL
XH857	SAMN03890255	PRJNA290306	GCA_001573105.1	2010	China: Guangdong	Homo sapiens	NA	sputum	NULL
XH856	SAMN03890253	PRJNA290306	GCA_001573125.1	2010	China: Guangdong	Homo sapiens	NA	drainage fluid	NULL
XH858	SAMN03890256	PRJNA290306	GCA_001578145.1	2010	China:Zhejiang	Homo sapiens	NA	sputum	NULL
ATCC 17978	SAMN04273153	PRJNA302452	GCA_001593425.2	not collected	not collected	Homo sapiens	Nosocomial infection	blood	NULL
3207	SAMN04485290	PRJNA311558	GCA_001636235.1	2008-08-05	Mexico: Monterrey NL	Homo sapiens	missing	Bronchial fluid	NULL
ABUH773	SAMN05238697	PRJNA271775	GCA_001668465.2	2015-05-24	Unknown	Homo sapiens	urinary tract infection	Unknown	NULL
ABUH793	SAMN05238672	PRJNA271775	GCA_001669145.2	2015-11-08	Unknown	Homo sapiens	pneumoniae	Unknown	NULL
ABUH763	SAMN05238628	PRJNA271775	GCA_001674475.2	2015-02-26	Unknown	Homo sapiens	pneumoniae	Unknown	NULL
CA-17	SAMN04018777	PRJNA294251	GCA_001721705.1	2010	Australia	Homo sapiens	Pneamonia	unknown	NULL
KAB01	SAMN05601665	PRJNA339667	GCA_001806345.1	2015-03-02	South Korea:Daejeon	Homo sapiens	NULL	Bronchial	NULL
KAB02	SAMN05601667	PRJNA339683	GCA_001806365.1	2015-02-25	South Korea:Daejeon	Homo sapiens	NULL	Bronchial	NULL
KAB03	SAMN05601668	PRJNA339684	GCA_001806385.1	2015-04-17	South Korea:Daejeon	Homo sapiens	NULL	sputum	NULL
KAB04	SAMN05601669	PRJNA339686	GCA_001806405.1	2015-10-08	South Korea:Busan	Homo sapiens	NULL	sputum	NULL
KAB05	SAMN05601670	PRJNA339687	GCA_001806425.1	2015-08-28	South Korea:Daegu	Homo sapiens	NULL	blood	NULL
KAB06	SAMN05601671	PRJNA339689	GCA_001806445.1	2015-08-28	South Korea:Daegu	Homo sapiens	NULL	wound	NULL
KAB07	SAMN05601672	PRJNA339690	GCA_001806465.1	2015-09-10	South Korea:Jeonju	Homo sapiens	NULL	sputum	NULL
KAB08	SAMN05601673	PRJNA339692	GCA_001806485.1	2015-09-10	South Korea:Gyeonggi	Homo sapiens	NULL	wound	NULL
HRAB-85	SAMN06046790	PRJNA348168	GCA_001887305.1	2014-09-01	China: Beijing	Homo sapiens	Infection	sputum	NULL
AF-673	SAMN06077192	PRJNA271775	GCA_001895985.1	2008-03-20	USA: Arizona	Homo sapiens	not determined	sputum	NULL
AF-401	SAMN06077191	PRJNA271775	GCA_001896005.1	2009-07-01	Mexico	Homo sapiens	not determined	Small Colon	NULL
XDR-BJ83	SAMN06109232	PRJNA356204	GCA_001902375.1	2007-05-18	China: Beijing	Homo sapiens	cirrhosis	medical patient	NULL
LAC4	SAMN05362953	PRJNA328023	GCA_001908295.1	1997-01-02	USA	Unknown	Unknown	NA	NULL
CMC-CR-MDR-Ab4	SAMN04096368	PRJNA296424	GCA_001922205.1	Not available	USA:VA	Homo sapiens	Pneumococcal septicemia	BAL	NULL
CMC-MDR-Ab59	SAMN04096369	PRJNA296424	GCA_001922225.1	Not available	USA:VA	Homo sapiens	Septicemia	sputum	NULL
CMC-CR-MDR-Ab66	SAMN04096370	PRJNA296424	GCA_001922245.1	Not available	USA:VA	Homo sapiens	Acute and Chronic Respiratory Failure	TA	NULL
AB042	SAMN04273154	PRJNA305150	GCA_001941765.1	not collected	not collected	Homo sapiens	Nosocomial infection	lab mutation of ATCC 17978	NULL
AB34299	SAMN04457967	PRJNA311034	GCA_002009115.1	2015-12-01	Not collected	Homo sapiens	Nosocomial infection	Not collected	NULL
JBA13	SAMN06650260	PRJNA380857	GCA_002082625.2	2013-10-01	South Korea: Jeonbuk	Homo sapiens	not collected	sputum	NULL
CBA7	SAMN06650245	PRJNA380857	GCA_002082645.1	2013-10-01	South Korea: Chungbuk	Homo sapiens	not collected	sputum	NULL
15A34	SAMN06650243	PRJNA380857	GCA_002082685.1	2014-08-01	South Korea	Homo sapiens	not collected	Pulmonary	NULL
15A5	SAMN06650264	PRJNA380857	GCA_002082705.1	2013-01-01	South Korea	Homo sapiens	not collected	Pulmonary	NULL
USA2	SAMN06650241	PRJNA380857	GCA_002082725.1	2013-10-01	South Korea: Seoul	Homo sapiens	not collected	urine	NULL
SSA6	SAMN06650242	PRJNA380857	GCA_002082745.1	2013-09-01	South Korea: Seoul	Homo sapiens	not collected	Endotracheal aspirate	NULL
HWBA8	SAMN06650239	PRJNA380857	GCA_002082785.1	2013-10-01	South Korea: Busan	Homo sapiens	not collected	sputum	NULL
WKA02	SAMN06650238	PRJNA380857	GCA_002082805.1	2013-10-01	South Korea: Jeonju	Homo sapiens	not collected	sputum	NULL
USA15	SAMN06650240	PRJNA380857	GCA_002082825.1	2013-10-01	South Korea: Seoul	Homo sapiens	not collected	sputum	NULL
SAA14	SAMN06650262	PRJNA380857	GCA_002082845.1	2013-09-01	South Korea: Seoul	Homo sapiens	not collected	blood	NULL
SSA12	SAMN06650263	PRJNA380857	GCA_002082865.1	2013-09-01	South Korea: Seoul	Homo sapiens	not collected	blood	NULL
SSMA17	SAMN06650261	PRJNA380857	GCA_002082885.1	2013-10-01	South Korea: Seoul	Homo sapiens	not collected	Bronchial washing fluid	NULL
ab736	SAMN04621185	PRJNA317553	GCA_002116925.1	2015	USA	Homo sapiens	Bacteremia	missing	NULL
A85	SAMN07125723	PRJNA269083	GCA_002210065.1	2003	Australia: Sydney	Homo sapiens	disease	sputum	NULL
A1296	SAMN06099024	PRJNA355911	GCA_002504145.1	2010	China:Hainan	Homo sapiens	NA	sputum	NULL
A388	SAMN07736509	PRJNA269083	GCA_002741415.1	2002	Greece	Homo sapiens	not recorded	not recorded	NULL
AbPK1	SAMN07945345	PRJNA416212	GCA_002753915.1	2012	Pakistan: Sargodha district of the Punjab province	Ovis aries	pneumonia	sheep brocho-alveolar lavage	NULL
AYP-A2	SAMN07445112	PRJNA396979	GCA_002761575.1	2013-10-11	Australia: Melbourne	Homo sapiens	wound	wound	NULL
Ab4977	SAMN07943355	PRJNA416164	GCA_002762095.1	2011-07-07	China: Beijing	Homo sapiens	Infection	sputum	NULL
Ab4568	SAMN07943353	PRJNA416164	GCA_002762115.1	2011-02-09	China: Beijing	Homo sapiens	Infection	sputum	NULL
Ab4653	SAMN07943354	PRJNA416164	GCA_002762155.1	2011-03-21	China: Beijing	Homo sapiens	Infection	sputum	NULL
VB23193	SAMN07977426	PRJNA417137	GCA_002762545.2	2015	India: Vellore	Homo sapiens	Bacteremia	blood	NULL
AB307-0294	SAMN07961492	PRJNA269083	GCA_002803025.2	1994	USA	Homo sapiens	not recorded	blood	NULL
DS002	SAMN08637743	PRJNA437037	GCA_003012895.2	2005	India: Anantpur, Andhra Pradesh	NULL	NULL	soil	NULL
SMC_Paed_Ab_BL01	SAMN08054861	PRJNA419431	GCA_002843665.1	2012-04-12	South Korea: Seoul	Homo sapiens	haemophagocytic lymphohistiocytosis	Blood, Central line	NULL
ABNIH28	SAMN06040401	PRJNA430813	GCA_002902885.1	2016	USA	NULL	NULL	NULL	NULL
AR_0056	SAMN04014897	PRJNA292904	GCA_002947415.1	missing	missing	missing	missing	missing	NULL
AR_0063	SAMN04014904	PRJNA292904	GCA_002947845.1	missing	missing	missing	missing	missing	NULL
AR_0078	SAMN04014919	PRJNA292904	GCA_002948925.1	missing	missing	missing	missing	missing	NULL
WCHAB005133	SAMN08364585	PRJNA387062	GCA_002950495.2	Missing	China: Sichuan, Chengdu	Homo sapiens	NULL	NULL	NULL
AR_0083	SAMN04014924	PRJNA292904	GCA_002996805.1	missing	missing	missing	missing	missing	NULL
WCHAB005078	SAMN08364584	PRJNA387062	GCA_002999195.2	Missing	China: Sichuan, Chengdu	Homo sapiens	NULL	NULL	NULL
AR_0088	SAMN04014929	PRJNA292904	GCA_003006035.1	missing	missing	missing	missing	missing	NULL
AR_0102	SAMN04014943	PRJNA292904	GCA_003010655.1	missing	missing	missing	missing	missing	NULL
AR_0101	SAMN04014942	PRJNA292904	GCA_003010675.1	missing	missing	missing	missing	missing	NULL
DS002	SAMN08637743	PRJNA437037	GCA_003012895.2	2005	India: Anantpur, Andhra Pradesh	NULL	NULL	soil	NULL
AB307-0294	SAMN07961492	PRJNA269083	GCA_002803025.2	1994	USA	Homo sapiens	not recorded	blood	NULL
AR_0056	SAMN04014897	PRJNA316321	GCA_003029495.1	missing	missing	missing	missing	missing	NULL
DA33098	SAMN09241862	PRJNA472712	GCA_003181015.1	unknown	Spain	Homo sapiens	NULL	NULL	ST350
XH731	SAMN07135563	PRJNA361029	GCA_003264255.1	2017	China:Zhejiang	NA	NA	NA	NULL
XH386	SAMN07135565	PRJNA273343	GCA_003264275.1	2017	China:Zhejiang	NA	NA	NA	NULL
XH731	SAMN06219545	PRJNA361029	GCA_003264295.1	2014	China:Zhejiang	Homo sapiens	NA	sputum	NULL
Aba	SAMN09389171	PRJNA475448	GCA_003288775.1	2016-08-30	China: Beijing	Homo sapiens	NULL	NULL	NULL
DA33382	SAMN09460321	PRJNA472712	GCA_003296225.1	Unknown	Germany	Homo sapiens	NULL	Tracheal secretion	ST1567
810CP	SAMN07559626	PRJNA311558	GCA_003345235.1	2015-01-11	Mexico: Mexico City	Homo sapiens	Acute Myeloid Leukemia M2	feces	NULL
2008S11-069	SAMN09069680	PRJNA459525	GCA_003359255.2	2008	Taiwan	Homo sapiens	NULL	NULL	NULL
7804	SAMN07289440	PRJNA311558	GCA_003431385.1	2006-07-05	Mexico: Monterrey, Nuevo Leon	Homo sapiens	A. baumannii infection	bronchoalveolar lavage fluid	NULL
AR_0070	SAMN04014911	PRJNA316321	GCA_003431865.1	missing	missing	missing	missing	missing	NULL
7847	SAMN07284119	PRJNA311558	GCA_003516005.1	2008-04-28	Mexico: Monterrey, Nuevo Leon	Homo sapiens	A. baumannii bacteremia	blood	NULL
9201	SAMN07520236	PRJNA311558	GCA_003522665.1	2013-08-01	Mexico: Guadalajara	Homo sapiens	Acinetobacter infection	blood	NULL
10324	SAMN07520237	PRJNA311558	GCA_003522705.1	2012-08-01	Mexico: Acapulco, Guerrero	Homo sapiens	Acinetobacter infection	Bronchial fluid	NULL
10042	SAMN07520233	PRJNA311558	GCA_003522785.1	2011-04-10	Mexico: Torreon, Coahuila	Homo sapiens	Acinetobacter infection	Secretion	NULL
9102	SAMN07520232	PRJNA311558	GCA_003522845.1	2010-06-04	Mexico: Baja California	Homo sapiens	Acinetobacter infection	Bronchial fluid	NULL
5845	SAMN07520231	PRJNA311558	GCA_003522885.1	2009-12-31	Mexico: San Luis Potosi	Homo sapiens	Acinetobacter infection	wound	NULL
AR_0052	SAMN04014893	PRJNA316321	GCA_003547115.1	missing	missing	missing	missing	missing	NULL
XH906	SAMN07580891	PRJNA400841	GCA_003591615.1	2016	China:Zhejiang	Homo sapiens	NA	blood	NULL
VB31459	SAMN10170272	PRJNA494506	GCA_003627485.2	2017	India: Vellore	Homo sapiens	Bacteremia	blood	NULL
FDAARGOS_540	SAMN10163233	PRJNA231221	GCA_003812065.1	Unknown	not applicable	Homo sapiens	Unknown	clinical isolate	NULL
FDAARGOS_533	SAMN10163228	PRJNA231221	GCA_003812385.1	2016-04-15	not applicable	Homo sapiens	Unknown	sputum	NULL
MRSN15313	SAMN10411605	PRJNA505170	GCA_003812485.1	2008	Brazil: Salvador	Homo sapiens	meningitis	cerebrospinal fluid	NULL
09A16CRGN0014	SAMN07258640	PRJNA390934	GCA_003931755.1	2016	Canada	Homo sapiens	Not applicable	Not applicable	NULL
09A16CRGN003B	SAMN07258642	PRJNA390934	GCA_003931775.1	2016	Canada	Homo sapiens	Not applicable	Not applicable	NULL
TG31986	SAMN10261613	PRJNA497581	GCA_003948085.2	2012-03-12	USA: Arizona	Homo sapiens	unknown	trach asp	NULL
TG22653	SAMN10261589	PRJNA497581	GCA_003948455.2	2011-10-15	USA: Arizona	Homo sapiens	unknown	BAL	NULL
TG22627	SAMN10261584	PRJNA497581	GCA_003948535.2	2011-10-15	USA: Arizona	Homo sapiens	unknown	trach asp	NULL
TG31302	SAMN10261535	PRJNA497581	GCA_003949115.2	2012-03-06	USA: Arizona	Homo sapiens	unknown	trach asp	NULL
TG22182	SAMN10261544	PRJNA497581	GCA_003949595.2	2011-07-19	USA: Arizona	Homo sapiens	unknown	trach asp	NULL
TG29392	SAMN10261537	PRJNA497581	GCA_003949725.2	2012-03-06	USA: Arizona	Homo sapiens	unknown	blood	NULL
A52	SAMN10441121	PRJNA506023	GCA_004028375.1	2015-08-02	China: Hangzhou	Homo sapiens	Septic shock	sputum	NULL
11A1314CRGN088	SAMN07258672	PRJNA390934	GCA_004101685.1	2013	Canada	Homo sapiens	Not applicable	Not applicable	NULL
11A14CRGN003	SAMN07258689	PRJNA390934	GCA_004101705.1	2014	Canada	Homo sapiens	Not applicable	Not applicable	NULL
11A1213CRGN055	SAMN07258647	PRJNA390934	GCA_004101725.1	2012	Canada	Homo sapiens	Not applicable	Not applicable	NULL
11A1213CRGN008	SAMN07258645	PRJNA390934	GCA_004101745.1	2012	Canada	Homo sapiens	Not applicable	Not applicable	NULL
MDR-UNC	SAMN09769497	PRJNA484790	GCA_004136355.1	2012-08-22	USA: North Carolina, Chapel Hill	Homo sapiens	necrotizing fasciitis	right leg muscle, right leg fascia, central venous catheter, dialysis catheter, surface of the left leg ulcer, and left lower leg	NULL
NCIMB 8209	SAMN08513260	PRJNA244617	GCA_004194555.1	1943	USA: PA, Chesnut Hill	Parthenium argentatum Gray (guayule shrubs)	NULL	aerobic microbial decomposition of whole and defoliated guayule (retting)	NULL
EC	SAMN10386510	PRJNA529047	GCA_004564095.1	2018	Czech Republic	NULL	NULL	missing	NULL
EH	SAMN10386508	PRJNA529047	GCA_004564115.1	2018	Czech Republic	Homo sapiens	missing	missing	NULL
CIAT758	SAMN11298775	PRJNA530138	GCA_004758865.1	2018	India	Homo sapiens	Bacteremia	blood	NULL
ACN21	SAMN11311113	PRJNA530330	GCA_004768705.1	2018	India	Homosapiens	Bacteremia	blood	NULL
ATCC 17978 substr. PMR-High	SAMN11304550	PRJNA530202	GCA_004797155.2	2018-01-01	South Korea	NULL	NULL	missing	NULL
VB958	SAMN11554497	PRJNA540743	GCA_005280355.1	2019	India	Homo sapiens	Sepsis	blood	NULL
VB1190	SAMN11554995	PRJNA540755	GCA_005280375.1	2019	India	Homo sapiens	Sepsis	blood	NULL
VB35179	SAMN11557490	PRJNA540771	GCA_005280395.1	2018	India	Homo sapiens	Sepsis	blood	NULL
VB35435	SAMN11557585	PRJNA540773	GCA_005280415.1	2018	India	Homo sapiens	Sepsis	blood	NULL
VB16141	SAMN11557458	PRJNA540767	GCA_005280435.1	2019	India	Homo sapiens	Sepsis	blood	NULL
SP304	SAMN11571814	PRJNA541077	GCA_005280675.1	2019	India	Homosapiens	Pneumonia	sputum	NULL
VB33071	SAMN11571816	PRJNA541078	GCA_005280695.1	2018	India	Homosapiens	Sepsis	blood	NULL
VB35575	SAMN11571817	PRJNA541079	GCA_005280715.1	2018	India	Homosapiens	Sepsis	blood	NULL
P7774	SAMN11621520	PRJNA542432	GCA_005518095.1	2018	India	Homo sapiens	Infection	Pus	NULL
ACICU	SAMN09302593	PRJNA474045	GCA_005519135.1	2005	Italy: Rome	Homo sapiens	bacteremia	cerebrospinal fluid	NULL
PB364	SAMN11660471	PRJNA543307	GCA_005671375.1	2016	USA:Valhalla	Homo sapiens	NULL	missing	NULL
11W359501	SAMN12015779	PRJNA548265	GCA_006385075.1	2015	United Kingdom: Nottingham	Homo sapiens	Burns	missing	NULL
J9	SAMN12158047	PRJNA472828	GCA_007107525.1	1999	Australia: Westmead, Sydney	Homo sapiens	unknown	unknown	NULL
A320 (RUH134)	SAMN12045486	PRJNA503905	GCA_007221455.1	1982	Netherlands:Rotterdam	Homo sapiens	unknown	unknown	NULL
MDR-CQ	SAMN06211572	PRJNA360504	GCA_007647215.1	2016-07-25	China:Chongqing	Homo sapiens	NA	missing	NULL
ATCC BAA-1790	SAMN12399660	PRJNA557366	GCA_008033255.1	2008	USA:DC	Homo sapiens	Unknown	sputum	NULL
PG20180064	SAMN12603273	PRJNA560883	GCA_008124045.1	2018-05-18	missing	NULL	NULL	mouse gut	NULL
11A1213CRGN064	SAMN07258648	PRJNA390934	GCA_008244865.1	2012	Canada	Homo sapiens	Not applicable	Not applicable	NULL
N13-03449	SAMN07258679	PRJNA390934	GCA_008244885.1	2013	Canada	Homo sapiens	Not applicable	Not applicable	NULL
11A1314CRGN089	SAMN07258673	PRJNA390934	GCA_008244905.1	2013	Canada	Homo sapiens	Not applicable	Not applicable	NULL
AB043	SAMN04273155	PRJNA305151	GCA_008630895.1	not collected	not collected	Homo sapiens	Nosocomial infection	Generated in lab from ATCC 17979	NULL
K09-14	SAMN12769618	PRJNA565663	GCA_008632635.1	2017-12-10	Malaysia	NULL	NULL	soil	NULL
CAM180-1	SAMN12825295	PRJNA573751	GCA_008802935.1	2016-01-13	Cambodia: Battambang	Homo sapiens	early childhood caries	oral cavity	NULL
C25	SAMN10135127	PRJNA493508	GCA_008807055.1	2015-06-04	China: Shanghai	Homo sapiens	meningitis	cerebral-spinal fluid	NULL
E47	SAMN12289292	PRJNA550014	GCA_008931365.1	2013-02-08	Australia: Sydney	NA	NULL	Room 7	NULL
6507	SAMN09244200	PRJNA472798	GCA_009455505.1	NA	India	Homo sapiens	NA	NA	NULL
7835	SAMN07520235	PRJNA311558	GCA_009497995.1	2007-07-16	Mexico: Monterrey, Nuevo Leon	Homo sapiens	Acinetobacter infection	Tissue	NULL
ABCR01	SAMN12569102	PRJNA560129	GCA_009498335.1	2019-04-01	Thailand: Chiang Mai	Homo sapiens	Unspecified	sputum	NULL
BAL062	SAMEA2439285	PRJEB14024	GCA_900088705.1	1800/2014	NULL	Homo sapiens	NULL	NULL	NULL
NCTC13421	SAMEA3146530	PRJEB6403	GCA_900478145.1	2004	United Kingdom	Homo sapiens	NULL	not available: to be reported later	NULL
